# The demographic history of the wild crop relative *Brachypodium distachyon* is shaped by distinct past and present ecological niches

**DOI:** 10.1101/2023.06.01.543285

**Authors:** Nikolaos Minadakis, Hefin Williams, Robert Horvath, Danka Caković, Christoph Stritt, Michael Thieme, Yann Bourgeois, Anne C. Roulin

## Abstract

Closely related to economically important crops, the grass *Brachypodium distachyon* has been originally established as a pivotal species for grass genomics but more recently flourished as a model for developmental biology. Grasses encompass more than 10,000 species and cover more than 40% of the world land area from tropical to temperate regions. Given that grasses also supply about a fifth of the world’s dietary protein as cereal grains, unlocking the sources of phenotypic variation in *B. distachyon* is hence of prime interest in fundamental and applied research in agronomy, ecology and evolution. We present here the *B. distachyon* diversity panel, which encompasses 332 fully sequenced accessions covering the whole species distribution from Spain to Iraq. By combining population genetics, niche modeling and landscape genomics, we suggest that *B. distachyon* recolonized Europe and the Middle East following the last glacial maximum. Consequently, the species faced new environmental conditions which led to clear associations between bioclimatic variables and genetic factors as well as footprints of positive selection in the genome. Altogether, this genomic resource offers a powerful alternative to *Arabidopsis thaliana* to investigate the genetic bases of adaptation and phenotypic plasticity in plants and more specifically in monocots.
