## Supplementary material for "The demographic history of the wild crop relative *Brachypodium distachyon* is shaped by distinct past and present ecological niches": TableS3

### Sheet: panther_XtX_biological_process
Table S3: Gene Ontology annotation (biological process) for the genes identified by Genotype-environment association analyses.
GO biological process complete	REFLIST (34230)	Input (1354)	Input (expected)	Input (over/under)	Input (fold Enrichment)	Input (raw P-value)	Input (FDR)
glutathione metabolic process (GO:0006749)	85	20	3.36	+	5.95	2.55e-09	3.99e-06
response to chemical (GO:0042221)	1194	87	47.23	+	1.84	2.15e-07	0.000201
organic substance metabolic process (GO:0071704)	9331	465	369.1	+	1.26	2.21e-08	2.59e-05
metabolic process (GO:0008152)	9957	484	393.86	+	1.23	2.21e-07	0.000172
biological_process (GO:0008150)	16157	752	639.11	+	1.18	1.92e-09	9e-06
Unclassified (UNCLASSIFIED)	18073	602	714.89	-	0.84	1.92e-09	4.5e-06
